# Signed motif analysis of the *Caenorhabditis elegans* neuronal network reveals positive feedforward and negative feedback loops

**DOI:** 10.1101/2025.01.09.632090

**Authors:** Gabor S. Szilagyi, Attila Gulyas, Zsolt Vassy, Peter Csermely, Bank G. Fenyves

## Abstract

**Background:** Nervous systems are complex biological networks with largely unknown structural and functional characteristics. Motif analysis is a robust tool that can reveal the unique aspects of connectivity in a complex network. An ideal candidate for motif analysis is the connectome of the nematode *Caenorhabditis elegans*, which is the first fully reconstructed nervous system.

**Results:** We performed, for the first time, edge-polarity based signed motif analysis on the *C. elegans* connectome using recent data on the connection signs of this network and a novel structure-preserving randomization method. We identified 56 significantly over– and 1 underrepresented three-node signed motifs and revealed that certain motifs (e.g., positive feedforward, negative feedback, disinhibitory feedback, and incoherent feedforward loops) are overabundant in the *C. elegans* connectome. We further distinguished nodes by their corresponding neuron modalities (e.g., sensory vs. motor neurons), and found that each significant feedforward and feedback loop has a characteristic neuronal layout.

**Conclusions:** Our findings demonstrate the importance and potential of signed motif analysis in understanding biological networks. The motif enumeration tool and definition system we developed can be used to analyze signed motifs in other complex networks.
