## Additional file 7 for "Signed motif analysis of the *Caenorhabditis elegans* neuronal network reveals positive feedforward and negative feedback loops"

### Sheet: Neuron modalities
Neuron	Type
ADAL	Interneuron
ADAR	Interneuron
ADEL	Sensory neuron
ADER	Sensory neuron
ADFL	Sensory neuron
ADFR	Sensory neuron
ADLL	Sensory neuron
ADLR	Sensory neuron
AFDL	Sensory neuron
AFDR	Sensory neuron
AIAL	Interneuron
AIAR	Interneuron
AIBL	Interneuron
AIBR	Interneuron
AIML	Interneuron
AIMR	Interneuron
AINL	Interneuron
AINR	Interneuron
AIYL	Interneuron
AIYR	Interneuron
AIZL	Interneuron
AIZR	Interneuron
ALA	Sensory neuron, interneuron
ALML	Sensory neuron
ALMR	Sensory neuron
ALNL	Sensory neuron
ALNR	Sensory neuron
AQR	Sensory neuron
AS01	Motor neuron
AS02	Motor neuron
AS03	Motor neuron
AS04	Motor neuron
AS05	Motor neuron
AS06	Motor neuron
AS07	Motor neuron
AS08	Motor neuron
AS09	Motor neuron
AS10	Motor neuron
AS11	Motor neuron
ASEL	Sensory neuron
ASER	Sensory neuron
ASGL	Sensory neuron
ASGR	Sensory neuron
ASHL	Sensory neuron
ASHR	Sensory neuron
ASIL	Sensory neuron
ASIR	Sensory neuron
ASJL	Sensory neuron
ASJR	Sensory neuron
ASKL	Sensory neuron
ASKR	Sensory neuron
AUAL	Interneuron
AUAR	Interneuron
AVAL	Interneuron
AVAR	Interneuron
AVBL	Interneuron
AVBR	Interneuron
AVDL	Interneuron
AVDR	Interneuron
AVEL	Interneuron
AVER	Interneuron
AVFL	Interneuron
AVFR	Interneuron
AVG	Interneuron
AVHL	Interneuron
AVHR	Interneuron
AVJL	Interneuron
AVJR	Interneuron
AVKL	Interneuron
AVKR	Interneuron
AVL	Interneuron, motor neuron
AVM	Sensory neuron
AWAL	Sensory neuron
AWAR	Sensory neuron
AWBL	Sensory neuron
AWBR	Sensory neuron
AWCL	Sensory neuron
AWCR	Sensory neuron
BAGL	Sensory neuron
BAGR	Sensory neuron
BDUL	Interneuron
BDUR	Interneuron
CANL	Unknown
CANR	Unknown
CEPDL	Sensory neuron
CEPDR	Sensory neuron
CEPVL	Sensory neuron
CEPVR	Sensory neuron
DA01	Motor neuron
DA02	Motor neuron
DA03	Motor neuron
DA04	Motor neuron
DA05	Motor neuron
DA06	Motor neuron
DA07	Motor neuron
DA08	Motor neuron
DA09	Motor neuron
DB01	Motor neuron
DB02	Motor neuron
DB03	Motor neuron
DB04	Motor neuron
DB05	Motor neuron
DB06	Motor neuron
DB07	Motor neuron
DD01	Motor neuron
DD02	Motor neuron
DD03	Motor neuron
DD04	Motor neuron
DD05	Motor neuron
DD06	Motor neuron
DVA	Sensory neuron, interneuron
DVB	Interneuron, motor neuron
DVC	Interneuron
FLPL	Interneuron
FLPR	Sensory neuron
HSNL	Motor neuron
HSNR	Motor neuron
I1L	Pharyngeal interneuron
I1R	Pharyngeal interneuron
I2L	Pharyngeal interneuron
I2R	Pharyngeal interneuron
I3	Pharyngeal interneuron
I4	Pharyngeal interneuron
I5	Pharyngeal interneuron
I6	Pharyngeal interneuron
IL1DL	Interneuron, motor neuron, sensory neuron
IL1DR	Interneuron, motor neuron, sensory neuron
IL1L	Interneuron, motor neuron, sensory neuron
IL1R	Interneuron, motor neuron, sensory neuron
IL1VL	Interneuron, motor neuron, sensory neuron
IL1VR	Interneuron, motor neuron, sensory neuron
IL2DL	Sensory neuron
IL2DR	Sensory neuron
IL2L	Sensory neuron
IL2R	Sensory neuron
IL2VL	Sensory neuron
IL2VR	Sensory neuron
LUAL	Interneuron
LUAR	Interneuron
M1	Pharyngeal motor neuron
M2L	Pharyngeal motor neuron
M2R	Pharyngeal motor neuron
M3L	Pharyngeal motor neuron
M3R	Pharyngeal motor neuron
M4	Pharyngeal motor neuron
M5	Pharyngeal motor neuron
MCL	Interneuron
MCR	Interneuron
MI	Pharyngeal motor neuron, interneuron
NSML	Pharyngeal motor neuron, sensory neuron
NSMR	Pharyngeal motor neuron, sensory neuron
OLLL	Sensory neuron
OLLR	Sensory neuron
OLQDL	Sensory neuron, interneuron
OLQDR	Sensory neuron, interneuron
OLQVL	Sensory neuron, interneuron
OLQVR	Sensory neuron, interneuron
PDA	Motor neuron
PDB	Motor neuron
PDEL	Sensory neuron
PDER	Sensory neuron
PHAL	Sensory neuron
PHAR	Sensory neuron
PHBL	Sensory neuron
PHBR	Sensory neuron
PHCL	Sensory neuron
PHCR	Sensory neuron
PLML	Sensory neuron
PLMR	Sensory neuron
PLNL	Sensory neuron
PLNR	Sensory neuron
PQR	Sensory neuron
PVCL	Interneuron
PVCR	Interneuron
PVDL	Sensory neuron
PVDR	Sensory neuron
PVM	Sensory neuron
PVNL	Interneuron, motor neuron
PVNR	Interneuron, motor neuron
PVPL	Interneuron
PVPR	Interneuron
PVQL	Interneuron
PVQR	Interneuron
PVR	Interneuron
PVT	Interneuron
PVWL	Interneuron
PVWR	Interneuron
RIAL	Interneuron
RIAR	Interneuron
RIBL	Interneuron
RIBR	Interneuron
RICL	Interneuron
RICR	Interneuron
RID	Interneuron, motor neuron
RIFL	Interneuron
RIFR	Interneuron
RIGL	Interneuron
RIGR	Interneuron
RIH	Interneuron
RIML	Interneuron, motor neuron
RIMR	Interneuron, motor neuron
RIPL	Interneuron
RIPR	Interneuron
RIR	Interneuron
RIS	Interneuron
RIVL	Interneuron, motor neuron
RIVR	Interneuron, motor neuron
RMDDL	Motor neuron
RMDDR	Motor neuron
RMDL	Motor neuron
RMDR	Motor neuron
RMDVL	motor neuron
RMDVR	Motor neuron
RMED	Motor neuron
RMEL	Motor neuron
RMER	Motor neuron
RMEV	MOtor neuron
RMFL	Motor neuron
RMFR	Motor neuron
RMGL	Interneuron
RMGR	Interneuron
RMHL	Motor neuron
RMHR	Motor neuron
SAADL	Interneuron, motor neuron
SAADR	Interneuron, motor neuron
SAAVL	Interneuron, motor neuron
SAAVR	Interneuron, motor neuron
SABD	Interneuron, motor neuron
SABVL	Interneuron, motor neuron
SABVR	Interneuron, motor neuron
SDQL	Sensory neuron, interneuron
SDQR	Sensory neuron, interneuron
SIADL	Interneuron, motor neuron
SIADR	Interneuron, motor neuron
SIAVL	Interneuron, motor neuron
SIAVR	Interneuron, motor neuron
SIBDL	Interneuron, motor neuron
SIBDR	Interneuron, motor neuron
SIBVL	Interneuron, motor neuron
SIBVR	Interneuron, motor neuron
SMBDL	Motor neuron
SMBDR	Motor neuron
SMBVL	Motor neuron
SMBVR	Motor neuron
SMDDL	Motor neuron
SMDDR	Motor neuron
SMDVL	Motor neuron
SMDVR	Motor neuron
URADL	Sensory neuron, motor neuron
URADR	Sensory neuron, motor neuron
URAVL	Sensory neuron, motor neuron
URAVR	Sensory neuron, motor neuron
URBL	Interneuron
URBR	Interneuron
URXL	Sensory neuron, interneuron
URXR	Sensory neuron, interneuron
URYDL	Sensory neuron
URYDR	Sensory neuron
URYVL	Sensory neuron
URYVR	Sensory neuron
VA01	Motor neuron
VA02	Motor neuron
VA03	Motor neuron
VA04	Motor neuron
VA05	Motor neuron
VA06	Motor neuron
VA07	Motor neuron
VA08	Motor neuron
VA09	Motor neuron
VA10	Motor neuron
VA11	Motor neuron
VA12	Motor neuron
VB01	Sensory neuron, motor neuron
VB02	Sensory neuron, motor neuron
VB03	Sensory neuron, motor neuron
VB04	Sensory neuron, motor neuron
VB05	Sensory neuron, motor neuron
VB06	Sensory neuron, motor neuron
VB07	Sensory neuron, motor neuron
VB08	Sensory neuron, motor neuron
VB09	Sensory neuron, motor neuron
VB10	Sensory neuron, motor neuron
VB11	Sensory neuron, motor neuron
VC01	Motor neuron
VC02	Motor neuron
VC03	Motor neuron
VC04	Motor neuron
VC05	Motor neuron
VC06	Motor neuron
VD01	Motor neuron
VD02	Motor neuron
VD03	Motor neuron
VD04	Motor neuron
VD05	Motor neuron
VD06	Motor neuron
VD07	Motor neuron
VD08	Motor neuron
VD09	Motor neuron
VD10	Motor neuron
VD11	Motor neuron
VD12	Motor neuron
VD13	Motor neuron
